# Variational Autoencoder-based Model Improves Polygenic Prediction in Blood Cell Traits

**DOI:** 10.1101/2025.01.13.632820

**Authors:** Xiaoqi Li, Minxing Pang, Jia Wen, Laura Y. Zhou, Laura M. Raffield, Haibo Zhou, Huaxiu Yao, Can Chen, Quan Sun, Yun Li

## Abstract

Genetic prediction of complex traits, enabled by large-scale genomic studies, has created new measures to understand individual genetic predisposition. Polygenic Risk Scores (PRS) offer a way to aggregate information across the genome, enabling personalized risk prediction for complex traits and diseases. However, conventional PRS calculation methods that rely on linear models are limited in their ability to capture complex patterns and interaction effects in high-dimensional genomic data. In this study, we seek to improve the predictive power of PRS through applying advanced deep learning techniques. We show that the Variational AutoEncoder-based model for PRS construction (VAE-PRS) outperforms currently state-of-the-art methods for biobank-level data in 14 out of 16 blood cell traits, while being computationally efficient. Through comprehensive experiments, we found that the VAE-PRS model offers the ability to capture interaction effects in high-dimensional data and shows robust performance across different pre-screened variant sets. Furthermore, VAE-PRS is easily interpretable via assessing the contribution of each individual marker to the final prediction score through the SHapley Additive exPlanations (SHAP) method, providing potential new insights in identifying trait-associated genetic variants. In summary, VAE-PRS presents a novel measure to genetic risk prediction by harnessing the power of deep learning methods, which could further facilitate the development of personalized medicine and genetic research.
