## Supplemental Tables for "Variational Autoencoder-based Model Improves Polygenic Prediction in Blood Cell Traits"

### Sheet: Table S1
Table S1. Number of variants included in different variant sets. v100k-p.t.: LD pruned top 100k GWAS variants; PRSice: final variants included in the PRSice model after selecting the best tuning parameters. GWAS significant variants were added as a comparison.
trait	v100k.P.T	PRSice	GWAS p-value significant (< 5e-8)
red_blood_cell_count	3696	150386	95097
hematocrit_percentage	3661	349072	76057
hemoglobin_concentration	3972	442365	89342
neutrophil_count	3773	370577	81952
eosinophil_count	3924	16275	112099
mean_platelet_volume	4652	101320	181152
white_blood_cell_count	4121	1144327	93804
lymphocyte_count	4125	777849	101726
basophil_count	582	15616	11352
mean_cell_hemoglobin_concentration	1682	154573	30893
mean_cell_volume	4749	113643	124942
plateletcrit	4162	86916	107912
red_blood_cell_width	3879	68607	109562
monocyte_count	4594	257998	93541
mean_cell_hemoglobin	5371	150233	123470
platelet_count	4186	150747	132251

### Sheet: Table S2
Table S2. Perason correlation coefficients of blood cell trait PRS comparing different methods. VAE: our VAE model with top 100k variants; VAE-p.t.: our VAE model with LD pruned top 100k variants; EN-p.t.: Elastic Net with LD pruned top 100k variants; PRSice: C+T implemented in PRSice with all genome-wide variants available.
trait	VAE	VAE-p.t.	EN-p.t.	PRSice
red_blood_cell_count	0.374136	0.326	0.333	0.355
hematocrit_percentage	0.287526	0.253	0.258	0.267
hemoglobin_concentration	0.307702	0.262	0.266	0.265
neutrophil_count	0.288038	0.258	0.261	0.236
eosinophil_count	0.347074	0.309	0.311	0.226
mean_platelet_volume	0.577476	0.527	0.531	0.484
white_blood_cell_count	0.306963	0.268	0.272	0.249
lymphocyte_count	0.319798	0.28	0.283	0.269
basophil_count	0.0930733	0.103	0.102	0.09
mean_corpuscular_hemoglobin_concentration	0.147436	0.159	0.161	0.142
mean_corpuscular_volume	0.468552	0.417	0.421	0.387
plateletcrit	0.424799	0.383	0.388	0.38
RBC_distribution_width	0.389915	0.344	0.353	0.253
monocyte_count	0.415351	0.375	0.38	0.294
mean_corpuscular_hemoglobin	0.465345	0.423	0.43	0.375
platelet_count	0.466009	0.404	0.409	0.401

### Sheet: Table S3
Table S3. Perason correlation coefficients of blood cell trait PRS with different training sample sizes. VAE: our VAE model with top 100k variants; VAE-p.t.: our VAE model with LD pruned top 100k variants; EN-p.t.: Elastic Net with LD pruned top 100k variants; PRSice: C+T implemented in PRSice with all genome-wide variants available. s10k refers to sample size equals to 10k. Similar for others.
trait	en.s10k.p.t	en.s50k.p.t	en.s100k.p.t	en.s150k.p.t	en.s200k.p.t	en.s355k.p.t	vae.s10k	vae.s50k	vae.s100k	vae.s150k	vae.s200k	vae.355k	vae.s10k.p.t	vae.s50k.p.t	vae.s100k.p.t	vae.s150k.p.t	vae.s200k.p.t	vae.s355k.p.t	PRSice.s10k	PRSice.s50k	PRSice.s100k	PRSice.s150k	PRSice.s200k	PRSice.s355k
red_blood_cell_count	0.118	0.207	0.252	0.284	0.283	0.333	0.129	0.203	0.274	0.329	0.345	0.374	0.12	0.205	0.249	0.284	0.284	0.326	0.132	0.251	0.283	0.314	0.307	0.355
hematocrit_percentage	0.077	0.153	0.179	0.2	0.228	0.258	0.08	0.127	0.17	0.233	0.261	0.288	0.095	0.152	0.174	0.199	0.223	0.253	0.084	0.179	0.198	0.227	0.242	0.267
hemoglobin_concentration	0.111	0.166	0.2	0.224	0.242	0.266	0.094	0.135	0.198	0.261	0.287	0.308	0.127	0.166	0.201	0.218	0.239	0.262	0.121	0.173	0.204	0.228	0.238	0.265
neutrophil_count	0.067	0.156	0.183	0.212	0.236	0.261	0.077	0.132	0.147	0.237	0.265	0.288	0.074	0.157	0.176	0.212	0.231	0.258	0.088	0.155	0.201	0.204	0.211	0.236
eosinophil_count	0.081	0.202	0.22	0.272	0.285	0.311	0.105	0.184	0.225	0.314	0.335	0.347	0.091	0.206	0.228	0.274	0.286	0.309	0.112	0.186	0.188	0.216	0.218	0.226
mean_platelet_volume	0.325	0.454	0.44	0.515	0.529	0.531	0.332	0.466	0.487	0.567	0.578	0.577	0.275	0.447	0.437	0.511	0.523	0.527	0.356	0.426	0.41	0.463	0.469	0.484
white_blood_cell_count	0.057	0.165	0.18	0.224	0.251	0.272	0.086	0.16	0.169	0.255	0.28	0.307	0.074	0.162	0.175	0.22	0.247	0.268	0.088	0.171	0.177	0.218	0.229	0.249
lymphocyte_count	0.054	0.168	0.22	0.24	0.243	0.283	0.103	0.158	0.233	0.281	0.282	0.32	0.074	0.17	0.217	0.236	0.241	0.28	0.093	0.167	0.206	0.231	0.224	0.269
basophil_count	0	0.039	0.049	0.082	0.082	0.102	0.016	0.033	0.032	0.053	0.062	0.093	-0.001	0.043	0.058	0.084	0.084	0.103	0.014	0.061	0.062	0.083	0.085	0.09
mean_corpuscular_hemoglobin_concentration	0.028	0.09	0.135	0.137	0.136	0.161	0.028	0.059	0.062	0.084	0.088	0.147	0.033	0.087	0.136	0.14	0.14	0.159	0.05	0.083	0.097	0.113	0.125	0.142
mean_corpuscular_volume	0.188	0.334	0.373	0.391	0.411	0.421	0.214	0.292	0.386	0.44	0.457	0.469	0.123	0.327	0.368	0.393	0.407	0.417	0.217	0.297	0.332	0.358	0.37	0.387
plateletcrit	0.154	0.264	0.316	0.349	0.362	0.388	0.161	0.252	0.317	0.4	0.416	0.425	0.149	0.264	0.312	0.345	0.357	0.383	0.184	0.292	0.319	0.349	0.359	0.38
RBC_distribution_width	0.144	0.258	0.294	0.31	0.32	0.353	0.144	0.213	0.299	0.361	0.37	0.39	0.137	0.254	0.288	0.309	0.32	0.344	0.184	0.211	0.213	0.225	0.225	0.253
monocyte_count	0.182	0.277	0.311	0.342	0.355	0.38	0.141	0.237	0.3	0.375	0.397	0.415	0.144	0.267	0.309	0.338	0.35	0.375	0.204	0.214	0.252	0.273	0.278	0.294
mean_corpuscular_hemoglobin	0.225	0.34	0.378	0.399	0.414	0.43	0.23	0.303	0.395	0.448	0.461	0.465	0.189	0.335	0.376	0.398	0.409	0.423	0.21	0.286	0.319	0.342	0.355	0.375
platelet_count	0.175	0.299	0.354	0.382	0.4	0.409	0.194	0.307	0.412	0.447	0.451	0.466	0.136	0.299	0.352	0.379	0.395	0.404	0.207	0.308	0.354	0.366	0.377	0.401

### Sheet: Table S4
Table S4. Perason correlation coefficients of blood cell trait PRS using carefully selected variants from conditional analysis (CA variants). VAE: our VAE model; EN-p.t.: Elastic Net; MLP (literature reported): Pearson correlation coefficient from multilayer perceptron models reported in Xu et al. (our reference 12 in main text) for blood cell traits; MLP (self-implemented): results from our self…
trait	VAE	EN	MLP (literature reported)	MLP (self-implemented)	PRSice
red_blood_cell_count	0.384447	0.389617	0.384153	0.380697	0.354893
hematocrit_percentage	0.300859	0.305541	0.253856	0.297545	0.267196
hemoglobin_concentration	0.318795	0.324163	0.315247	0.314725	0.26517
neutrophil_count	0.308836	0.312786	0.299422	0.302601	0.236081
eosinophil_count	0.368567	0.371193	0.358347	0.36373	0.22642
mean_platelet_volume	0.611973	0.614199	0.608788	0.605955	0.483636
white_blood_cell_count	0.321178	0.326844	0.297596	0.318464	0.248737
lymphocyte_count	0.335139	0.34001	0.32197	0.331417	0.268575
basophil_count	0.149344	0.151435	0.146933	0.141711	0.0903257
mean_corpuscular_hemoglobin_concentration	0.202593	0.207152	0.185475	0.196993	0.142082
mean_corpuscular_volume	0.486669	0.492274	0.457652	0.47957	0.38708
plateletcrit	0.417415	0.421575	0.415389	0.411932	0.379959
RBC_distribution_width	0.406828	0.410744	NA	0.401019	0.252614
monocyte_count	0.427986	0.434395	0.41503	0.423145	0.293814
mean_corpuscular_hemoglobin	0.488935	0.495742	0.485406	0.48059	0.374618

### Sheet: Table S5
Table S5. Overall Pearson and Spearman correlations between SHAP scores and GWAS -log10 p-values and effect sizes.
trait	SHAP score and GWAS -log10 p-values		SHAP score and GWAS effect sizes
	Pearson	Spearman	Pearson	Spearman
red_blood_cell_count	0.0991946	0.00949579	-0.0683866	-0.303286
hematocrit_percentage	0.0251761	-0.0345488	-0.0947058	-0.338023
hemoglobin_concentration	0.0181465	-0.061643	-0.0976474	-0.366844
neutrophil_count	0.0315262	0.00243523	-0.0832555	-0.334597
eosinophil_count	0.0373557	0.00953069	-0.0747877	-0.310169
mean_platelet_volume	0.216111	0.0872202	-0.0695193	-0.299588
white_blood_cell_count	-0.0394644	-0.0359585	-0.0842741	-0.371353
lymphocyte_count	-0.0333026	-0.0290571	-0.0848619	-0.351209
basophil_count	0.145095	0.335837	-0.315991	-0.750196
mean_corpuscular_hemoglobin_concentration	0.0877795	0.2806	-0.205655	-0.651182
mean_corpuscular_volume	0.16728	0.0218881	-0.0835399	-0.331191
plateletcrit	0.18491	0.052029	-0.0689949	-0.274341
RBC_distribution_width	0.121698	0.0240409	-0.0987296	-0.315783
monocyte_count	0.126253	0.0544889	-0.0745901	-0.282605
mean_corpuscular_hemoglobin	0.185822	0.0465058	-0.0919086	-0.337144

### Sheet: Table S6
Table S6. Computation time for different methods in the format of "hours:minutes:seconds". VAE: our VAE model with top 100k variants; VAE-p.t.: our VAE model with LD pruned top 100k variants; EN-p.t.: Elastic Net with LD pruned top 100k variants.
trait	VAE	VAE-p.t.	EN-p.t.
red_blood_cell_count	1 day, 10:47:28	02:03:41	04:39:39
hematocrit_percentage	1 day, 1:34:55	02:03:11	04:41:25
hemoglobin_concentration	1 day, 3:43:25	02:11:09	04:40:17
neutrophil_count	1 day, 13:22:22	02:14:08	04:56:13
eosinophil_count	1 day, 14:33:18	02:12:29	04:46:16
mean_platelet_volume	1 day, 8:36:53	02:17:59	05:21:32
white_blood_cell_count	1 day, 7:19:49	02:11:18	04:55:47
lymphocyte_count	1 day, 14:35:21	02:29:01	04:56:33
basophil_count	2 days, 3:33:46	03:09:18	04:13:10
mean_cell_hemoglobin_concentration	1 day, 12:22:15	03:07:08	05:05:45
mean_cell_volume	1 day, 3:26:00	02:34:03	05:01:32
plateletcrit	1 day, 4:23:08	02:35:11	04:36:44
red_blood_cell_width	1 day, 1:22:04	02:28:08	03:39:11
monocyte_count	1 day, 7:29:15	02:19:23	04:42:14
mean_cell_hemoglobin	1 day, 4:28:55	02:17:37	02:40:03

### Sheet: Table S7
Table S7. Memory usage (in GB) for different methods. VAE: our VAE model with top 100k variants; VAE-p.t.: our VAE model with LD pruned top 100k variants; EN-p.t.: Elastic Net with LD pruned top 100k variants.
trait	VAE	VAE-p.t.	EN-p.t.
red_blood_cell_count	9.50335	4.3686	137.714
hematocrit_percentage	8.30072	4.41496	158.853
hemoglobin_concentration	7.08271	5.34748	192.66
neutrophil_count	7.75283	5.14152	177.286
eosinophil_count	9.05647	4.98889	183.19
mean_platelet_volume	7.52909	4.53558	164.13
white_blood_cell_count	9.07504	5.26509	158.832
lymphocyte_count	8.61021	4.83759	166.273
basophil_count	8.57214	4.28186	21.7125
mean_cell_hemoglobin_concentration	8.98372	5.41893	70.756
mean_cell_volume	7.35142	4.40398	205.175
plateletcrit	8.70108	5.29624	179.962
red_blood_cell_width	8.98562	4.36154	22.0645
monocyte_count	9.08955	4.60139	109.661
mean_cell_hemoglobin	9.25132	4.34429	259.399

### Sheet: Table S8
Table S8. PRS prediction for non EUR population using different methods. Transfer Learning on UKB AFR: Finetune our VAE model pre-trained on UKB EUR samples with top 100k variants on UKB AFR subjects; Direct Apply UKB EUR trained model to UKB AFR: Direct Apply our VAE model pre-trained on UKB EUR samples with top 100k variants on UKB AFR subjects.
trait	Transfer Learning on UKB AFR		Direct Apply UKB EUR trained model to UKB AFR		If transfer learning is better
	PCC	R2	PCC	R2
red_blood_cell_count	0.091	0.0082	0.101	0.0101	FALSE
hematocrit_percentage	0.089	0.0079	0.071	0.005	TRUE
hemoglobin_concentration	0.044	0.0019	0.051	0.0026	FALSE
neutrophil_count	0.066	0.0044	0.046	0.0021	TRUE
eosinophil_count	0.033	0.0011	0.072	0.0051	FALSE
mean_platelet_volume	0.168	0.0283	0.173	0.0301	FALSE
white_blood_cell_count	0.073	0.0053	0.041	0.0017	TRUE
lymphocyte_count	0.097	0.0093	0.076	0.0057	TRUE
basophil_count	-0.026	0.0007	0.001	0	TRUE
mean_cell_hemoglobin_concentration	0.031	0.001	0.017	0.0003	TRUE
mean_cell_volume	0.092	0.0085	0.079	0.0062	TRUE
red_blood_cell_width	0.062	0.0038	0.067	0.0046	FALSE
monocyte_count	0.104	0.0108	0.069	0.0048	TRUE
mean_cell_hemoglobin	0.107	0.0114	0.065	0.0042	TRUE
platelet_count	0.064	0.0041	0.197	0.0388	FALSE
